# Diverse effects of fluorescent labels on alpha-synuclein condensate formation during liquid-liquid phase separation

**DOI:** 10.1101/2024.07.05.602219

**Authors:** Mantas Ziaunys, Darius Sulskis, Dominykas Veiveris, Andrius Sakalauskas, Kamile Mikalauskaite, Vytautas Smirnovas

## Abstract

Liquid-liquid phase separation is an emerging field of study, dedicated to understanding the mechanism and role of biomolecule assembly into membraneless organelles. One of the main methods employed in studying protein and nucleic acid droplet formation is fluorescence microscopy. Despite functioning as an excellent tool for monitoring biomolecule condensation, a few recent reports have presented possible drawbacks of using fluorescently labeled particles. It was observed that fluorescent tags could alter the process of protein liquid-liquid phase separation and even promote their aggregation. In this study, we examined the influence of three different protein labels on alpha-synuclein phase separation *in vitro* and determined that the changes in droplet formation were related to both the type, as well as concentration of the fluorescently tagged alpha-synuclein. Both protein-based labels (mCherry and eGFP) induced the formation of significantly larger droplets, while fluorescein-tagged alpha-synuclein generated an abundance of small condensates. The study also revealed that alpha-synuclein with protein-based labels could self-associate at much lower concentrations than its untagged counterpart, forming either large droplets or protein aggregates.
