## Supplementary material for "Diverse effects of fluorescent labels on alpha-synuclein condensate formation during liquid-liquid phase separation": Images and raw data: Light scattering data.xlsx

### Sheet: Sheet1
	a-syn (uM)
Buffer	20	10	4	2	1	0.4	0.2	0.1	0.04	0.02
43.308	62.296	54.3117	46.8373	52.9933	44.1837	44.361	43.038	47.4833	47.538	49.889
43.5453	58.4973	53.3467	49.9687	43.6467	43.6737	43.8477	43.5	44.58	44.6693	45.058
42.783	57.1457	51.307	47.6397	46.0843	48.0317	49.8827	46.703	46.3133	45.621	50.8623
	mCherry-a-syn (uM)
Buffer	20	10	4	2	1	0.4	0.2	0.1	0.04	0.02
43.308	131.588	72.5483	66.315	48.2493	47.1553	46.2097	44.8313	47.0487	45.5647	49.117
43.5453	117.736	73.5597	61.2893	47.2663	49.8477	51.4037	45.043	46.654	44.612	46.517
42.783	118.864	69.7903	58.151	56.1817	46.6447	45.817	50.9497	52.3677	50.6117	45.0023
	a-syn + mCherry-a-syn (uM)
200 uM a-syn	20	10	4	2	1	0.4	0.2	0.1	0.04	0.02
125.387	240.867	177.023	151.026	147.368	128.417	129.043	121.178	123.708	124.123	126.644
113.746	225.185	181.913	154.71	137.568	128.3	129.992	128.73	129.313	112.92	121.381
116.027	219.397	170.994	152.851	135.13	129.648	131.339	115.712	123.395	110.697	114.215
	eGFP-a-syn (uM)
Buffer	20	10	4	2	1	0.4	0.2	0.1	0.04	0.02
46.166	256.574	134.593	136.91	67.213	55.8147	45.2753	46.083	44.7637	44.3287	47.117
47.563	247.565	130.131	129.731	73.0047	52.4577	47.6217	45.6033	45.145	43.8893	44.1527
47.7997	250.229	127.782	118.524	66.0697	57.8497	52.071	49.8393	52.799	51.252	53.5653
	a-syn + eGFP-a-syn (uM)
200 uM a-syn	20	10	4	2	1	0.4	0.2	0.1	0.04	0.02
125.387	218.771	187.996	170.553	144.689	135.056	138.318	140.809	140.095	139.57	136.691
113.746	223.542	182.627	172.941	138.912	132.258	132.765	136.304	142.869	144.266	134.854
116.027	209.213	171.504	166.252	146.207	135.958	133.452	129.323	140.544	133.881	122.799
	FITC-a-syn (uM)
Buffer	20	10	4	2	1	0.4	0.2	0.1	0.04	0.02
46.166	48.231	47.662	46.12	43.732	49.3613	52.3653	44.5523	45.282	52.4713	50.4173
47.563	49.7253	46.713	47.9457	45.7593	46.4603	47.4967	52.651	45.9867	46.2577	54.2067
47.7997	52.633	51.2013	51.2913	51.7787	46.427	47.525	48.5227	53.302	45.2047	47.0033
	a-syn + FITC-a-syn (uM)
200 uM a-syn	20	10	4	2	1	0.4	0.2	0.1	0.04	0.02
125.387	138.319	127.603	140.18	139.63	135.943	140.699	142.497	139.741	159.032	146.982
113.746	137.5	120.952	132.248	133.631	132.635	128.862	132.772	144.04	156.534	137.296
116.027	118.068	133.906	140.917	127.102	136.428	126.976	129.821	136.977	137.563	132.795
