## Supplementary material for "Diverse effects of fluorescent labels on alpha-synuclein condensate formation during liquid-liquid phase separation": Images and raw data: Protein melt data.xlsx

### Sheet: Sheet1
1 uM mCherry							50 uM mCherry							1 uM eGFP							50 uM eGFP
Temperature (°C)	Intensity (a.u.)	Temperature (°C)	Intensity (a.u.)	Temperature (°C)	Intensity (a.u.)		Temperature (°C)	Intensity (a.u.)	Temperature (°C)	Intensity (a.u.)	Temperature (°C)	Intensity (a.u.)		Temperature (°C)	Intensity (a.u.)	Temperature (°C)	Intensity (a.u.)	Temperature (°C)	Intensity (a.u.)		Temperature (°C)	Intensity (a.u.)	Temperature (°C)	Intensity (a.u.)	Temperature (°C)	Intensity (a.u.)
20.18	366.835	20.32	371.96	20.47	371.798		20.17	481.976	20.3	492.854	20.46	492.434		20.18	391.519	20.33	398.835	20.46	403.971		20.16	443.314	20.33	456.324	20.45	465.521
21.07	365.781	21.21	370.016	21.37	367.606		21.06	479.723	21.18	492.58	21.35	489.648		21.06	392.694	21.19	396.962	21.36	403.475		21.07	446.401	21.2	455.51	21.37	463.416
22.07	358.853	22.23	362.401	22.37	363.846		22.05	473.645	22.19	485.096	22.36	486.811		22.06	391.547	22.18	397.836	22.36	397.703		22.08	440.847	22.21	452.369	22.38	456.927
23.07	352.405	23.21	360.033	23.36	357.42		23.05	467.271	23.19	480.369	23.35	479.345		23.06	386.61	23.19	395.544	23.38	397.98		23.04	438.027	23.18	450.11	23.36	453.596
24.07	347.672	24.2	352.112	24.36	350.904		24.06	459.674	24.19	471.29	24.35	475.307		24.05	383.916	24.19	390.979	24.36	392.601		24.07	431.562	24.22	443.044	24.34	447.377
25.07	341.115	25.2	346.783	25.34	348.437		25.05	453.918	25.19	465.235	25.35	465.265		25.04	381.341	25.19	384.902	25.34	387.207		25.05	427.152	25.18	438.034	25.34	439.523
26.05	333.779	26.19	339.55	26.36	340.724		26.05	446.474	26.18	458.539	26.34	457.679		26.08	376.479	26.21	383.144	26.38	384.218		26.07	420.589	26.2	432.048	26.37	431.625
27.05	329.807	27.18	333.563	27.36	336.321		27.08	437.316	27.21	449.23	27.38	449.719		27.07	371.619	27.23	376.681	27.37	381.841		27.07	415.887	27.19	425.646	27.33	428.419
28.05	322.701	28.18	326.499	28.32	329.485		28.07	428.299	28.2	443.901	28.37	441.296		28.06	366.566	28.2	373.011	28.37	375.373		28.05	407.679	28.19	415.135	28.35	423.684
29.07	316.597	29.2	319.325	29.37	320.772		29.07	420.924	29.19	433.542	29.36	433.546		29.05	363.225	29.19	373.352	29.35	371.409		29.06	399.886	29.19	410.797	29.35	416.505
30.06	308.497	30.19	312.024	30.36	313.973		30.05	414.612	30.18	426.273	30.35	424.151		30.05	359.808	30.18	366.13	30.35	366.032		30.04	393.537	30.18	406.96	30.3	410.478
31.05	304.033	31.19	305.738	31.32	310.751		31.04	406.306	31.17	418.762	31.31	417.582		31.04	354.281	31.17	360.396	31.35	363.131		31.07	388.506	31.21	401.899	31.37	404.823
32.04	297.138	32.18	299.458	32.31	302.828		32.07	399.19	32.21	410.328	32.33	410.021		32.07	347.886	32.2	356.535	32.36	356.34		32.06	384.783	32.19	395.879	32.36	398.931
33.07	290.2	33.2	295.065	33.37	295.555		33.06	390.617	33.2	401.921	33.36	401.272		33.05	344.996	33.19	351.611	33.36	352.225		33.04	379.262	33.18	391.425	33.35	392.272
34.06	284.478	34.19	288.962	34.36	289.238		34.05	384.195	34.19	396.287	34.35	392.575		34.08	340.601	34.22	343.976	34.37	345.75		34.07	373.591	34.2	383.852	34.37	386.012
35.05	277.702	35.2	283.251	35.36	281.529		35.07	376.535	35.2	387.711	35.38	385.89		35.06	334.125	35.21	342.407	35.36	341.473		35.06	366.4	35.2	376.4	35.34	380.248
36.08	271.669	36.21	277.538	36.37	275.9		36.08	368.686	36.21	378.644	36.37	379.582		36.05	328.381	36.2	336.443	36.36	335.323		36.04	361.65	36.18	372.713	36.32	374.151
37.07	264.987	37.19	269.625	37.36	270.36		37.05	361.759	37.18	373.324	37.32	370.341		37.05	325.968	37.18	331.381	37.34	333.085		37.08	354.933	37.21	363.519	37.38	370.333
38.07	260.036	38.18	264.063	38.35	265.474		38.05	354.86	38.18	363.334	38.32	363.142		38.07	318.791	38.2	326.34	38.38	326.82		38.06	349.232	38.2	358.143	38.37	362.663
39.08	254.106	39.2	257.633	39.38	258.066		39.07	347.541	39.19	358.205	39.38	357.344		39.04	313.769	39.2	321.13	39.36	323.563		39.06	342.9	39.19	353.674	39.33	356.768
40.07	249.197	40.23	252.054	40.36	253.175		40.06	340.119	40.19	350.551	40.35	349.299		40.07	309.608	40.21	315.947	40.36	319.503		40.05	337.262	40.19	346.414	40.34	349.295
41.06	242.881	41.2	246.714	41.36	245.849		41.05	333.64	41.18	343.662	41.35	341.29		41.08	302.411	41.22	311.437	41.4	312.771		41.08	331.774	41.21	340.887	41.38	344.413
42.05	237.683	42.18	242.917	42.35	241.621		42.04	325.71	42.18	336.988	42.34	336.262		42.07	297.668	42.2	304.867	42.36	306.186		42.07	323.955	42.2	334.101	42.37	336.365
43.08	231.972	43.19	236.185	43.39	235.935		43.07	319.334	43.2	328.218	43.34	326.245		43.07	292.059	43.19	297.981	43.37	300.651		43.06	317.517	43.19	328.391	43.36	330.31
44.08	226.892	44.19	230.287	44.35	231.322		44.06	313.84	44.17	321.429	44.36	320.627		44.06	287.046	44.18	290.809	44.35	293.522		44.04	311.583	44.19	321.899	44.35	323.027
45.05	220.693	45.19	224.902	45.35	224.468		45.05	305.047	45.17	315.013	45.34	313.901		45.08	279.199	45.22	282.941	45.37	283.859		45.07	304.585	45.2	313.476	45.37	315.529
46.05	216.205	46.18	220.218	46.35	220.153		46.07	299.735	46.2	307.274	46.37	306.147		46.07	271.848	46.2	274.585	46.35	275.519		46.06	298.632	46.19	306.492	46.32	310.719
47.06	210.638	47.2	215.956	47.36	213.784		47.06	291.841	47.2	300.785	47.36	301.019		47.06	263.278	47.18	265.893	47.35	267.536		47.05	291.555	47.19	299.476	47.35	303.882
48.05	206.425	48.2	210.01	48.35	209.659		48.06	287.095	48.18	295.773	48.31	292.452		48.05	251.909	48.18	256.393	48.36	256.551		48.08	282.726	48.21	291.517	48.38	294.113
49.04	201.673	49.18	205.59	49.3	204.616		49.04	279.251	49.16	288.416	49.34	288.164		49.07	242.541	49.19	245.664	49.37	245.844		49.07	274.385	49.22	283.312	49.37	286.492
50.06	195.81	50.2	201.321	50.37	199.086		50.06	273.933	50.2	281.27	50.36	279.63		50.06	229.913	50.2	231.774	50.36	232.089		50.06	267.506	50.18	273.656	50.36	276.455
51.07	190.969	51.18	195.681	51.36	195.503		51.05	267.315	51.19	275.394	51.34	273.609		51.09	216.011	51.21	217.132	51.36	218.264		51.05	257.185	51.18	263.017	51.32	265.083
52.05	186.297	52.18	190.636	52.35	190.624		52.08	260.901	52.21	268.768	52.39	269.237		52.07	200.388	52.21	203.059	52.37	202.904		52.07	244.706	52.21	250.877	52.34	251.679
53.04	182.933	53.17	186.564	53.34	185.638		53.07	256.045	53.22	263.055	53.37	261.37		53.06	183.349	53.2	182.494	53.36	182.916		53.06	231.689	53.19	238.664	53.35	238.153
54.07	178.255	54.19	181.621	54.36	179.968		54.07	250.071	54.21	256.647	54.38	256.398		54.06	163.783	54.18	163.371	54.36	165.657		54.06	216.169	54.18	222.844	54.34	221.895
55.05	172.821	55.19	177.543	55.35	176.303		55.05	244.076	55.18	251.117	55.35	249.408		55.05	143.392	55.17	144.929	55.35	147.466		55.08	196.592	55.21	202.214	55.38	202.895
56.05	168.566	56.17	172.908	56.33	171.706		56.07	238.188	56.21	243.086	56.33	243.084		56.07	121.325	56.2	117.482	56.37	117.699		56.07	173.709	56.21	179.652	56.37	179.685
57.11	163.46	57.19	168.715	57.36	166.662		57.06	233.621	57.19	239.039	57.36	238.049		57.06	99.0787	57.2	95.7924	57.36	96.2107		57.06	148.975	57.19	154.081	57.36	153.664
58.06	159.794	58.19	164.135	58.36	162.866		58.05	226.653	58.19	234.822	58.33	231.495		58.05	77.0475	58.18	73.8791	58.35	75.977		58.08	118.399	58.21	121.506	58.38	121.554
59.08	154.726	59.23	160.064	59.39	158.557		59.04	221.355	59.17	226.501	59.34	226.817		59.08	55.2969	59.21	53.175	59.37	49.3436		59.04	88.3816	59.17	92.2566	59.33	93.951
60.08	150.973	60.2	155.535	60.36	154.812		60.07	216.579	60.2	222.523	60.37	221.125		60.05	36.4612	60.19	32.8586	60.37	32.8975		60.06	59.4504	60.19	62.6124	60.36	61.851
61.07	146.977	61.2	151.727	61.37	150.947		61.06	210.307	61.2	215.764	61.36	214.617		61.05	22.2715	61.19	20.0344	61.35	22.0686		61.05	36.3273	61.18	38.5144	61.32	35.4747
62.05	143.161	62.19	146.555	62.34	147.273		62.05	205.725	62.19	211.85	62.35	210.298		62.05	12.4942	62.16	12.2082	62.34	10.123		62.08	18.2369	62.21	18.4262	62.37	16.6598
63.07	139.443	63.22	143.049	63.38	142.462		63.08	199.511	63.2	206.787	63.37	205.553		63.05	6.29995	63.2	7.14039	63.36	5.41502		63.07	7.94873	63.2	8.20195	63.36	8.50485
64.08	134.702	64.2	138.375	64.37	138.275		64.07	194.624	64.19	199.059	64.36	200.809		64.05	3.48899	64.19	3.21799	64.35	3.26928		64.06	2.75489	64.19	3.12202	64.35	2.26025
65.05	130.986	65.18	134.823	65.35	135.93		65.09	190.104	65.22	194.469	65.38	194.542		65.05	2.29921	65.17	2.2796	65.34	1.97849		65.08	0.961598	65.21	1.16642	65.37	0.927003
66.09	126.96	66.22	130.807	66.39	130.688		66.06	185.176	66.21	189.806	66.38	189.653		66.06	1.92378	66.2	1.83378	66.36	1.75391		66.07	0.381267	66.2	0.42276	66.36	0.292449
67.08	123.384	67.2	126.421	67.38	126.812		67.07	180.4	67.2	185.249	67.37	185.297		67.07	1.74532	67.19	1.73086	67.35	1.66277		67.05	0.245675	67.2	0.235279	67.36	0.218782
68.06	119.766	68.19	122.055	68.37	122.648		68.1	175.748	68.23	180.016	68.4	179.721		68.09	1.76019	68.21	1.68482	68.39	1.65779		68.08	0.180378	68.22	0.184953	68.38	0.17494
69.08	115.809	69.21	118.837	69.39	119.444		69.08	169.645	69.22	174.703	69.38	176.243		69.08	1.67216	69.21	1.73256	69.36	1.65292		69.07	0.161488	69.2	0.142722	69.37	0.155319
70.07	109.765	70.21	113.998	70.37	113.048		70.07	165.371	70.2	170.771	70.35	170.161		70.07	1.71673	70.19	1.70197	70.36	1.69566		70.06	0.142899	70.19	0.161087	70.36	0.136038
71.07	105.869	71.19	107.797	71.36	108.74		71.06	161.287	71.19	165.95	71.32	165.639		71.07	1.69819	71.22	1.70849	71.38	1.67173		71.08	0.137983	71.21	0.120374	71.39	0.140297
72.06	100.457	72.18	103.159	72.35	102.905		72.08	155.944	72.22	160.454	72.38	160.116		72.07	1.6772	72.22	1.67328	72.38	1.65881		72.07	0.105191	72.21	0.129652	72.37	0.137764
73.08	96.5933	73.21	97.2125	73.37	98.0393		73.08	151.386	73.21	154.833	73.38	157.691		73.07	1.74046	73.2	1.67013	73.37	1.67476		73.07	0.136463	73.2	0.122716	73.33	0.101993
74.07	89.1429	74.21	89.6265	74.35	90.4266		74.07	145.328	74.2	149.045	74.37	150.398		74.1	1.71633	74.22	1.68936	74.39	1.63776		74.09	0.118571	74.23	0.144655	74.35	0.133673
75.07	79.9849	75.18	82.3503	75.36	84.2472		75.05	139.521	75.19	142.239	75.34	144.466		75.08	1.68214	75.22	1.6947	75.37	1.67522		75.08	0.12727	75.2	0.125285	75.37	0.117054
76.08	72.999	76.21	72.8989	76.37	74.1726		76.09	131.984	76.21	133.301	76.37	137.245		76.08	1.68409	76.21	1.70151	76.38	1.66893		76.06	0.129236	76.2	0.135901	76.37	0.109746
77.07	62.8731	77.2	62.8392	77.36	65.2048		77.05	121.899	77.2	121.157	77.36	124.823		77.06	1.72839	77.19	1.69469	77.36	1.61272		77.06	0.123666	77.2	0.124599	77.35	0.146428
78.07	49.7242	78.19	50.7172	78.36	52.4948		78.06	107.367	78.19	105.762	78.36	114.52		78.04	1.69794	78.18	1.70127	78.36	1.68372		78.08	0.0994728	78.21	0.141849	78.35	0.136215
79.08	39.438	79.21	38.2925	79.38	40.0808		79.09	90.0166	79.21	85.4502	79.39	95.7281		79.07	1.76946	79.21	1.74629	79.37	1.65489		79.08	0.0863266	79.21	0.117725	79.34	0.124972
80.08	27.5609	80.2	27.8015	80.38	30.5498		80.07	67.3867	80.2	57.6834	80.34	69.5214		80.06	1.75436	80.19	1.70277	80.33	1.65003		80.06	0.138224	80.2	0.136526	80.36	0.11795
81.06	18.1992	81.2	17.6081	81.32	18.5853		81.06	44.8334	81.19	35.504	81.36	43.2821		81.05	1.712	81.18	1.67166	81.35	1.6661		81.06	0.110475	81.18	0.127801	81.36	0.107622
82.06	9.80516	82.19	10.141	82.35	11.2207		82.09	24.8222	82.22	17.0225	82.34	28.3813		82.07	1.71742	82.21	1.75926	82.38	1.70309		82.07	0.117563	82.21	0.144259	82.37	0.115955
83.07	5.56941	83.22	5.58571	83.37	6.9749		83.07	11.4245	83.21	6.27088	83.38	12.0906		83.09	1.72793	83.19	1.68218	83.35	1.64988		83.07	0.128579	83.21	0.141261	83.36	0.12238
84.06	3.78977	84.2	3.51218	84.37	3.70923		84.06	4.3832	84.2	1.68984	84.38	3.53497		84.06	1.7483	84.19	1.71599	84.36	1.66343		84.06	0.0990001	84.18	0.124064	84.35	0.122734
85.09	2.56472	85.23	2.82698	85.38	2.59185		85.07	1.56421	85.18	0.463678	85.36	1.07714		85.09	1.70508	85.21	1.74702	85.37	1.71244		85.08	0.111987	85.22	0.12313	85.37	0.106742
86.07	2.31899	86.21	2.4385	86.38	2.41447		86.07	0.504009	86.22	0.22072	86.38	0.464133		86.07	1.73424	86.2	1.733	86.37	1.68917		86.08	0.112487	86.2	0.10171	86.34	0.133664
87.08	2.27018	87.2	2.42033	87.36	2.33239		87.06	0.166184	87.19	0.234334	87.37	0.329676		87.07	1.74414	87.2	1.74047	87.35	1.70554		87.06	0.145787	87.19	0.13405	87.36	0.10944
88.06	2.31699	88.19	2.59624	88.36	2.26332		88.05	0.379211	88.18	0.241036	88.35	0.324575		88.08	1.74883	88.22	1.81006	88.38	1.66191		88.09	0.124107	88.21	0.123188	88.38	0.130059
89.09	2.40837	89.22	2.60316	89.36	2.24489		89.05	0.241579	89.19	0.255042	89.35	0.444373		89.07	1.74574	89.21	1.75751	89.38	1.70389		89.07	0.114657	89.2	0.107759	89.38	0.120283
90.04	2.33034	90.18	2.50339	90.35	2.24575		90.08	0.340121	90.2	0.334045	90.36	0.31966		90.07	1.74978	90.19	1.78437	90.32	1.71969		90.06	0.099821	90.2	0.115793	90.37	0.142303
91.07	2.41064	91.21	2.49033	91.36	2.2119		91.06	0.391126	91.21	0.258275	91.35	0.266418		91.09	1.84337	91.22	1.77804	91.39	1.74365		91.09	0.0964951	91.2	0.1245	91.37	0.130862
92.05	2.30483	92.19	2.52766	92.36	2.28696		92.05	0.304267	92.17	0.337634	92.35	0.239911		92.08	1.80856	92.21	1.79609	92.38	1.7095		92.07	0.133772	92.21	0.119833	92.38	0.112684
93.09	2.41611	93.22	2.50845	93.38	2.28065		93.07	0.308615	93.22	0.298806	93.38	0.397235		93.07	1.82493	93.2	1.79949	93.37	1.77406		93.07	0.128106	93.19	0.121073	93.36	0.115781
94.06	2.40133	94.2	2.56795	94.37	2.28891		94.08	0.341237	94.2	0.333722	94.37	0.210968		94.05	1.8445	94.19	1.79466	94.35	1.77663		94.09	0.119994	94.22	0.108135	94.4	0.106354
95.06	2.5875	95.22	2.54658	95.35	2.39299		95.04	0.372171	95.19	0.364711	95.35	0.298256		95.09	1.84393	95.21	1.83461	95.39	1.81972		95.07	0.120804	95.23	0.138862	95.37	0.118065
96.09	2.31637	96.21	2.62219	96.35	2.49488		96.08	0.449164	96.21	0.267092	96.34	0.385939		96.07	1.88044	96.2	1.86621	96.34	1.83076		96.07	0.107567	96.2	0.109867	96.33	0.129739
97.08	2.39857	97.22	2.77271	97.36	2.46961		97.07	0.242526	97.2	0.279814	97.36	0.236895		97.05	1.89865	97.2	1.85873	97.35	1.77262		97.05	0.127852	97.2	0.1074	97.35	0.102873
98.09	2.42909	98.23	2.6623	98.38	2.46676		98.07	0.438775	98.21	0.336677	98.36	0.306435		98.08	1.92518	98.21	1.90587	98.4	1.87149		98.05	0.121375	98.2	0.0962586	98.35	0.113604
