## Supplementary material for "Diverse effects of fluorescent labels on alpha-synuclein condensate formation during liquid-liquid phase separation": Images and raw data: Seeded aggregation kinetic data.xlsx

### Sheet: Sheet1
Time	Control	Control	Control	Control	Control	Control	eGFP	eGFP	eGFP	eGFP	eGFP	eGFP	mCherry	mCherry	mCherry	mCherry	mCherry	mCherry
0	1959	1957	1758	2133	1892	1965	2427	2198	2421	2377	2319	2411	2212	2071	2153	2455	1832	2195
5	1918	1807	1863	1869	1934	1609	2113	2116	2359	2300	1981	2481	1962	2011	2032	1709	1667	1920
10	1534	1932	1830	1595	1748	1636	1750	1863	2048	2087	1832	2216	1743	1945	2070	1597	1907	1795
15	1659	1730	1904	1539	1660	1777	1820	1700	2049	1918	2113	1946	1799	1667	1893	1678	1492	1797
20	1374	1657	1855	1527	1419	1585	1753	1977	2106	2051	2134	1814	1866	2001	1580	1820	1798	1782
25	1477	1626	1607	1487	1714	1494	2081	1791	2220	1966	2136	1931	1901	1482	1705	2067	1656	1823
30	1625	1912	1741	1589	1740	1683	2847	1757	1931	1960	2049	1922	2174	1503	1483	1616	1568	1579
35	1651	1851	1780	1697	1475	1610	1534	2380	2047	2145	1766	2061	1966	1561	1770	1554	1499	1793
40	1624	1532	1626	1484	1649	1731	1847	1738	2061	1888	2156	1879	1685	1940	1477	1878	1330	1703
45	1825	1700	1607	1542	1586	1683	1939	2007	2627	2070	1886	2057	1623	1665	1552	2062	2089	1354
50	1843	1527	1495	1720	1665	1489	1894	1764	2213	1872	1879	1796	1979	1669	1630	1675	1963	1689
55	1776	1701	1329	1447	1499	1478	1798	1908	2377	1757	1842	1878	1748	1756	2000	1707	1710	1625
60	1636	1698	1847	1458	1617	1492	2042	2132	1939	2403	2094	1799	1536	1486	1512	1776	1621	1436
65	1532	2107	1604	1618	1726	1640	1996	1966	2005	1977	2096	1725	1826	1514	1646	1881	1583	1552
70	1353	1816	1442	1631	1549	1855	2008	2037	2090	1956	2143	2137	1813	1781	1604	1724	1773	1619
75	1565	1638	1569	1673	1605	1550	1887	1965	2211	1754	1751	1898	1852	1702	1807	1541	2266	1574
80	2111	1412	1720	1517	1829	1872	2036	1961	2338	2202	1776	2120	2032	1511	1875	1928	1546	1318
85	1757	1694	1791	1697	1722	1404	1964	2054	1949	1740	1970	2327	1705	1766	1589	2059	1625	1473
90	1564	1637	1641	1534	1739	1531	2030	1795	1773	1903	2038	2058	2006	1808	1570	1724	2335	1793
95	1760	1666	1634	1524	1579	1511	1782	1932	1961	1885	2320	2103	1748	2078	1853	1711	1743	1766
100	1823	1723	1612	1382	1498	1531	1751	2216	2252	1887	1876	1833	1782	1607	1636	2171	1662	1483
105	1625	1765	1690	1754	1714	1207	1764	2047	2093	1866	2118	1779	1962	1498	1798	1540	1702	1560
110	1597	1705	1823	1862	1548	1651	1904	2227	2530	2172	2327	1912	1821	1720	2127	1773	1670	1616
115	1740	1733	1704	1676	1798	1552	1801	1871	2127	1872	2110	2172	1603	1741	1785	1726	1520	1724
120	1491	1591	1739	1671	1687	1599	2016	1898	2139	1843	2173	2085	1833	1632	1512	1960	2159	1551
125	1792	1874	1751	1793	1761	1611	2016	1893	2305	1971	2351	1935	1757	1827	1834	1880	1843	1811
130	1246	1754	1742	1652	1619	1671	1963	2077	2531	2071	2224	2821	1756	1667	1978	1791	1760	1526
135	1934	1615	1627	1895	1779	1569	1542	2029	2107	1802	2088	2062	1689	1653	1906	1976	1650	1694
140	1950	1904	1592	1425	1632	1377	2089	1791	2154	1847	1798	1567	1711	1622	1828	1480	1771	1655
145	1587	1636	1779	1623	1592	1671	1834	1868	2018	2058	2123	2126	1728	1528	1634	2268	1727	1604
150	1926	1943	1629	1578	1510	1629	2175	2376	2129	2195	2031	2122	1680	2068	2051	2023	2017	1618
155	1892	1709	1674	1762	1699	1591	1768	1924	2100	2153	2237	1774	1877	1778	1810	2067	1667	1557
160	1856	1609	1564	1500	1392	1352	1793	1985	1824	2396	2104	1617	1647	2168	1667	2079	3873	1766
165	1891	1672	1654	1541	1598	1635	2536	2176	2011	2706	1952	2090	1922	1965	1793	1874	1565	1781
170	1867	1793	1686	1573	1452	1676	1670	1981	2144	1807	1998	2253	1777	1778	1783	1777	2060	1713
175	1703	1731	1626	1636	1488	1574	1987	1972	2307	2039	1893	2372	1770	1556	2051	1774	1664	1615
180	1621	1588	1730	1667	1744	1810	1844	1992	2003	1803	2012	1978	1618	1620	1588	1790	1676	1442
185	1734	1828	1680	1676	1634	1476	2022	1821	2319	2120	2467	2233	1585	1986	2075	1862	1677	1906
190	1369	1779	1563	1913	1691	1515	1766	1925	2007	1788	2138	1855	1881	1474	1833	1615	1721	1488
195	1994	1676	1482	1730	1734	1414	1780	1919	2259	1878	1822	2317	1576	1685	1816	1566	1533	1700
200	1632	1785	1531	1803	1806	1611	2294	2277	2079	2005	1794	2038	1958	1444	1685	1990	1723	1652
205	1329	1672	1528	1694	1594	1603	1807	2040	1895	2142	2183	1768	1853	1753	1530	1777	1715	1567
210	1673	2085	1594	1680	1674	1684	1782	2041	2246	1974	2048	2067	2044	1569	1556	1562	1671	1723
215	1570	1679	1631	1723	1667	1675	1840	1793	1991	1900	1874	1759	1788	1773	1724	2237	2075	1484
220	1847	1674	1816	1776	1630	1701	2262	1966	2326	2122	2200	1991	1781	1710	1713	1696	1735	1526
225	1567	1743	1625	1771	1549	1872	1653	2064	2147	1954	2251	1956	1737	1854	1747	1754	2125	1613
230	1991	1755	2043	1565	1851	1391	1949	2031	2265	1969	1969	1823	1834	1967	1848	1669	1757	1766
235	1835	1400	1745	1688	1840	1562	2112	2063	2294	2177	2021	2069	1555	1474	1686	1892	1688	1373
240	1542	1850	1601	1609	1601	1614	1866	1869	2405	2024	1992	2148	1657	1768	1843	1690	1890	1394
245	1750	1668	1703	1593	1819	1301	1697	1715	2302	1873	1830	1975	1721	1728	1596	1738	1592	1691
250	2492	1616	1709	1715	1525	1634	1850	1733	1978	2039	2044	2088	1834	1750	1739	1940	1654	1623
255	1396	1851	1628	1724	1653	1575	1951	2188	2199	1832	2154	1978	1788	1564	1922	1843	1777	1603
260	1563	1653	1741	1452	1670	1474	2073	1802	2348	1812	2232	1949	1809	1592	1786	2097	2091	1549
265	1572	1668	1557	1622	1797	1701	1886	2001	2337	1781	1875	1695	1880	1496	1558	1637	1659	1443
270	2227	1705	1896	1712	1536	1558	1773	1862	1982	2002	1959	2205	1934	1948	1655	1660	1669	1630
275	1629	1738	1739	1430	1538	1530	1868	2165	2126	2004	2219	1897	1745	1955	1636	2201	1498	1575
280	2091	1932	1593	1739	1549	1731	2375	1942	2151	2003	2198	1786	1729	1558	1803	2087	1677	1621
285	2024	1669	1948	1848	1518	1637	1903	2053	2584	1850	2258	2377	1624	1797	1676	2024	1802	1474
290	1757	1702	1537	1574	1613	1755	1956	2001	2272	1901	2065	1951	1898	1632	1859	2134	1793	1912
295	1976	1444	1769	1693	1716	1529	2021	1992	2121	2321	2105	2049	1841	1672	2055	2123	1614	1587
300	1410	1715	1502	1831	1731	1583	1877	1988	2155	1775	1807	2196	1717	1623	1766	1607	1930	1645
305	2880	1343	1617	1624	1629	1625	1825	1933	2305	1911	1980	1781	1796	1502	1870	1809	2222	1434
310	2484	1904	1771	1653	1568	1413	1849	2194	2308	2264	2037	1897	1829	1847	1838	1857	1816	1669
315	2119	1701	1553	1587	1599	1728	2089	1964	2713	1727	1771	2165	1741	2141	1860	1935	1537	1591
320	4267	1770	1696	1307	1741	1815	2211	2119	2452	1981	2154	1829	1782	1653	1879	2002	2006	1573
325	2435	1736	1558	1698	1459	1540	1709	2132	3261	2195	2029	1740	2179	1549	1686	1819	1718	1710
330	3322	1687	1720	1381	1650	1566	1638	1893	2809	1779	2050	2134	1754	1737	1728	1703	2275	2057
335	2793	1684	1745	1932	1631	1709	1701	2069	3400	2117	1995	2254	2041	1749	1896	2067	1701	1574
340	2976	1727	1370	1938	1696	1574	2049	2029	2984	2365	2224	2138	1841	2008	1627	2277	2067	1532
345	3128	1817	1604	1573	1824	1508	1834	2114	3217	2480	1927	1813	1905	1634	1883	1711	2214	1656
350	3743	1792	1675	1620	1636	1642	2047	1916	3063	2361	2503	1729	1832	1862	1816	2100	2267	1529
355	6386	1657	1640	1715	1743	1783	1921	1798	3909	2144	1949	2201	1764	2120	1941	1724	2050	1515
360	4040	1512	1779	1596	1641	1640	1885	1855	5241	2155	2014	2461	1879	1541	1646	1898	2658	1796
365	3617	1904	1440	1680	1904	1474	1663	1917	3998	2028	1967	1836	1830	1690	2093	1454	2407	1606
370	4864	1750	1698	1847	1889	1697	1910	2159	4657	2544	1986	2331	1857	1870	1850	1640	3627	1924
375	4353	2114	1665	2036	1696	1333	1932	1988	5443	1941	1909	1881	1714	1796	1717	1866	3675	1496
380	10781	1593	1715	1681	1797	1416	2086	2148	5168	2302	2041	2088	1967	1922	1701	1529	6104	1366
385	7338	1988	1778	1789	1901	1535	1940	1986	6600	2079	2106	2028	1748	1936	1771	1815	6590	1586
390	7667	1986	1794	1820	1948	1705	2123	2074	13733	2130	2244	2109	1648	2136	1789	1564	6769	1853
395	8319	2070	1766	1823	1779	1455	1937	2186	14085	2718	1985	1783	2019	2122	1515	1729	10666	1894
400	11067	2169	1710	1926	1962	1683	1829	1703	9864	1999	1866	1903	1909	1969	1839	1955	9968	2053
405	10499	2147	1790	2060	2372	1815	1971	2153	10252	2529	2067	2069	1986	1883	1766	1702	15687	1715
410	23648	2089	1870	2045	2298	1534	1982	2081	23845	2627	2261	1970	1622	2603	1822	2154	15611	1723
415	20539	2805	1974	2746	2219	1598	2505	2064	21862	2400	2463	1963	1963	2973	2011	1566	23778	1762
420	18524	3535	1995	2498	2058	1693	2001	2079	27340	3039	2586	2155	1927	2220	1764	2093	34751	2300
425	23083	2928	2097	2209	2261	1702	1987	2186	33610	3105	2304	2266	1930	2696	1843	2007	43222	1943
430	32953	2925	2302	2362	2161	1719	1960	2408	26596	2795	2214	2111	1928	2771	2114	1718	54558	1712
435	24595	3435	2308	2358	2404	1726	2109	2032	30514	2918	2113	2146	2002	2394	2093	2013	61812	2099
440	39235	4122	2230	2795	2641	1926	2033	2324	38407	3502	2621	2203	2174	2691	1735	1897	61988	2018
445	30213	4014	2456	3038	2331	2128	2323	2170	46849	3762	2461	2087	2134	2457	1850	1437	89315	1966
450	47640	4000	2503	3997	2860	1834	1969	2801	49577	3786	2545	2152	2198	3097	1651	2194	140117	1854
455	50488	6247	1986	3540	2977	2106	1977	2421	56936	3593	2787	2540	2516	3158	2201	2366	101980	2196
460	51967	4476	2703	5440	3109	2008	1994	2626	59608	4152	3346	2137	2283	3388	1958	1500	217838	1976
465	47395	5897	2977	4015	3060	2350	1945	2510	86900	4683	3027	2421	3036	3440	1977	2366	177438	1992
470	56131	5486	3848	4563	3822	2402	2219	2475	87392	4831	2742	2429	2442	4031	1885	2183	362180	2065
475	81497	6956	3248	4802	3585	2714	2102	2487	148960	4298	3108	2951	2594	4597	2455	1853	210290	2085
480	51464	7768	3813	6211	5146	2873	1979	2501	181411	5782	3184	2411	2831	4488	1932	2196	324771	2646
485	157678	7938	3743	6659	4854	2799	1847	2964	222657	6749	3610	2923	3098	4592	1793	2253	279514	3031
490	203701	11165	4634	8774	5094	3189	2413	3468	131287	5945	3537	2988	3247	5726	2370	2156	210509	2180
495	80364	12864	5209	8379	5914	2819	2132	3346	97611	7009	3954	2919	3045	5450	2177	1679	333301	3139
500	104416	14634	6202	10714	6214	3335	2131	3172	379104	7345	4666	3134	3539	6095	2414	2749	414903	3073
505	96493	16668	6035	12012	7171	3721	2249	3161	260000	8828	5108	3473	4127	6493	2611	2618	416746	3198
510	192464	14959	8819	14541	9031	4645	2630	3574	260000	9000	5541	2907	4009	8061	2555	2630	372498	4227
515	178529	23963	13258	14179	9060	4703	2508	4036	260000	11360	7004	3716	4198	8129	3114	2707	497352	4037
520	575815	27454	9529	17328	10408	4817	2245	4621	260106	14242	9070	3926	5115	12901	3497	2723	274041	5703
525	392070	29593	12424	18576	11506	5515	2748	4026	394909	16747	6755	4457	5189	10923	2744	2331	479855	4862
530	187652	28094	13291	24023	13573	6104	2633	4219	268418	15373	10228	5103	7241	16607	3406	2352	694950	4333
535	744806	36504	16941	28918	14355	6652	2952	5645	346690	17139	10030	4039	5829	13178	3729	2429	428701	4489
540	146357	48838	22672	41271	14751	7967	2638	4542	499208	23671	9006	5154	6861	18797	3008	2777	349774	5060
545	756803	51813	21994	34612	20275	7684	3172	7462	634543	22564	14558	5069	8333	18915	4083	3490	408134	5233
550	245612	66237	26834	50083	28305	10560	3879	7318	621468	27661	12793	5978	8740	22682	4102	3594	522505	7067
555	549665	99486	24206	67064	31333	10031	4359	8049	341531	33085	20798	7157	9584	30184	4850	3649	482066	6089
560	402388	78302	44499	84427	39923	11786	3956	7736	638405	39698	20059	6528	12503	27089	4773	4010	455506	10908
565	364064	65159	48347	68674	50647	13528	4189	12092	571679	43221	22902	8100	13844	45284	5022	3490	624621	9601
570	469878	119891	40952	84709	54846	16503	5693	9229	390487	49090	23126	9955	16184	41175	6768	3871	656871	13082
575	949952	99489	42684	102437	58845	19057	5961	14804	337081	64439	24018	10419	16903	39877	8208	3610	852463	10580
580	586187	128551	81940	76324	71365	28894	5853	14179	335280	63829	24093	11910	20948	45471	6925	4937	663218	12378
585	619584	112774	65643	115733	126658	26740	7585	20617	681260	68814	27578	10024	22417	45904	8634	3533	593148	13223
590	722915	200284	85512	88117	130893	22865	7131	23686	503275	94081	44645	15826	36100	76897	10721	5584	938187	19358
595	922423	155832	96286	103545	193270	36188	8147	25401	858618	116128	34144	18464	40779	70731	10234	5168	884754	23478
600	513170	231882	214081	344069	141326	32245	10385	27581	527951	138747	57435	19698	33840	96138	10819	8417	1043350	21624
605	794717	167085	106007	260000	173304	38212	10234	31957	2015590	113188	67454	19515	55036	260000	19929	7691	924361	19491
610	314357	297843	147477	79142	184577	29834	11762	38965	943837	159291	68350	23793	41024	111949	13527	7593	1208530	29475
615	428292	684495	260000	260000	260000	51833	13953	47298	859260	178763	89193	33892	74262	260000	18342	8579	1160990	33375
620	433410	103316	110506	217287	196942	38276	13379	53907	475283	98830	76350	31579	55825	97595	24467	11849	1117010	42976
625	496192	311846	260000	285109	316937	45886	21045	64183	1217660	497106	78631	30054	71966	106945	23724	10780	1216550	49543
630	537327	350143	142090	134611	226900	61158	24667	66806	618493	251944	78461	45402	120852	260000	31827	10952	1109870	59940
635	846294	371229	156759	289176	383171	52073	26136	74424	550730	505377	125005	53979	187252	327159	39484	16072	1309830	40150
640	1112060	230053	146364	197229	271284	89408	31367	182037	1267040	184795	260000	81656	98230	260000	31222	20848	1278600	98973
645	1232360	189122	109922	393407	326136	61698	42190	87852	1361440	367858	99085	78477	220293	381356	42589	21138	1436860	98000
650	788494	643673	276907	426163	273931	87100	41130	136113	827064	162931	143172	66341	217307	260000	35975	29890	1343400	76749
655	2068550	304845	260000	263068	341244	63911	59434	176334	1261540	763927	275037	171101	663422	826995	69902	32025	1093300	152588
660	1610430	319530	260000	260000	507178	151398	55923	126260	660474	441503	260000	79577	190978	302866	45874	34806	1156950	98415
665	1139320	260000	140807	252245	397242	84200	51215	416664	818970	436890	136934	74108	247768	151917	45791	53900	1601190	177041
670	1800050	260000	830585	260000	515886	99812	86253	166548	1655070	546335	289736	206073	696301	242186	119172	52817	1493690	182216
675	854537	260000	247809	346376	489040	155823	117165	124825	1813910	457513	192531	87557	260000	203671	89722	57064	1592070	144646
680	1987960	322969	643400	665783	519857	109089	94844	260000	795727	301146	201277	144307	139777	335880	103962	50470	1466280	176701
685	547413	193626	260000	482339	589791	98318	118414	157946	1288590	694786	215504	156052	139279	537000	55764	119460	1545460	183526
690	1720250	317646	437627	403848	600573	83144	213238	336126	1343440	1003550	274341	319189	742240	372649	48478	103055	1808090	126122
695	1919520	260000	335880	282775	649433	260000	141623	118270	895618	482966	473454	97420	260000	381643	70550	92192	1452680	167380
700	896860	363381	538282	260000	882925	176791	73237	242200	1517400	488439	260000	165251	370342	391319	260000	137698	1291180	224675
705	1276160	470751	606318	424034	827637	147113	135554	323856	1504630	484304	420417	619475	527009	950020	141155	205618	1483200	544410
710	1309430	528347	475938	668731	837532	167476	440507	490064	1151850	780919	420895	227569	633001	319148	424143	260000	2090270	260000
715	865074	418779	588125	260000	793530	175251	260000	260000	650225	499249	411054	199508	208966	542636	248150	197945	1693830	260000
720	406373	257758	409580	266889	694990	139092	364296	313729	1444980	288603	488726	260000	283867	550498	174778	387962	1704340	227350
725	1669920	753132	340275	391196	712583	182031	342268	292302	1769360	405322	298757	265115	350852	453309	209752	260000	1542750	330803
730	1137140	337586	554988	584768	931076	226245	317824	769318	714303	580332	330339	460652	363736	502865	260000	105965	1741600	308065
735	1186200	486187	468827	497447	981192	341012	267258	715586	822451	472730	260000	499099	206332	1555700	599412	485696	1645910	260000
740	1169840	464323	788617	523529	859328	236027	260000	369318	959533	686788	648341	474696	698498	728456	260000	145079	1491240	342200
745	271748	656844	1257760	928565	1296980	131996	386529	391797	967530	613006	614930	260000	439961	741326	413839	405117	1678790	325549
750	2378860	374546	411696	970055	1011190	244274	529984	732755	1052080	937068	690760	578817	519844	989108	677466	195960	1955260	639170
755	835348	451726	677221	817633	1066850	287743	328701	584877	699044	811259	720158	540835	258154	1047140	302019	260000	1780280	334693
760	879759	635853	757581	540971	936863	220335	408789	692042	1168600	601214	541285	611396	499508	460788	712146	447413	1831190	367094
765	1411640	524307	702770	670615	1123910	326927	359028	882871	1342040	701719	537491	828456	577876	722423	437750	318097	1772280	396683
770	1979980	429097	821754	626095	1167230	212638	649883	227896	1463030	629275	493148	463409	396342	877384	371939	459355	1958900	360256
775	717046	614849	617988	752640	1316230	260000	621250	685355	744274	561484	348846	406428	356858	348055	312979	359423	1905910	464200
780	1073280	693530	785737	723092	1251280	220936	385519	1739780	854114	678831	567230	598962	491319	1024460	661198	638856	1763400	544015
785	2010150	639415	1135170	1114220	1117310	464378	596082	343755	1247440	822532	774273	889613	631581	764664	1232910	468813	1686870	628183
790	834297	518643	664009	578763	1550870	260000	268254	312829	823269	360529	546021	332141	400709	392507	400805	328524	1848970	1045460
795	522901	654073	796451	793516	1315160	280892	857567	332509	1097130	365033	660829	522150	586310	923556	592315	490514	1632990	428347
800	631185	651125	837463	559983	1093150	337041	883649	391838	1188690	495400	527978	382912	574559	919148	701009	621072	1474410	347072
805	1079350	587102	901787	638023	1337150	401897	431445	387689	1256050	801937	602128	798566	678749	738760	783881	965333	1496960	680005
810	1120540	644602	1308420	700668	1381960	626327	702770	699890	1111330	762167	684686	567162	763750	698293	755343	540180	1786020	794417
815	849283	659833	1058770	883103	1326830	319803	619352	886324	1271170	760038	848996	796246	470547	1033630	853336	504899	1718820	381533
820	1474310	674259	1057430	674641	1446490	337327	483785	765688	1089140	895932	636508	790528	591319	850525	593749	712556	2073930	381192
825	1444970	623501	1144660	679104	1568950	236181	524880	516664	1707640	1100680	555274	424580	559082	893544	585246	1337910	1496110	822464
830	1269360	686488	1642430	863586	1629620	437955	1058760	1005020	1571760	625085	747413	871843	536836	1124840	528551	557363	1868430	785955
835	1683800	715408	1148400	934939	1476210	663968	848518	1050810	1409500	635130	628128	1403790	647700	1020720	730694	774122	1734820	702156
840	1117630	797242	1066330	851084	1583870	414357	632919	1203450	1471040	574259	882939	788562	628074	1122250	714548	877985	1981170	810085
845	1136470	774859	885546	864569	1600750	357417	779432	809730	1377670	634447	996847	913579	674464	832086	633260	1042650	1684250	737286
850	1041540	645379	843673	1050180	1774480	492411	874382	550852	1517070	735307	808830	749078	690473	859410	610413	744397	1711720	619707
855	1001770	669796	1061310	1013310	1834450	404039	1043310	686037	1460150	496574	633929	905035	720704	994676	1041780	958877	2008380	648587
860	1155470	682530	1237040	1039870	1752440	383622	937286	701146	1458260	775364	1020980	747181	609635	941845	1021100	1116610	1761580	959614
865	1504310	743373	1193750	859232	1944340	578626	1411080	918383	1563140	1049370	900818	802552	610058	1053620	796656	1016120	2039420	827514
870	1629110	740398	1301320	994813	1793280	579595	1440810	986037	1712120	866589	1074660	1121500	786501	1148630	1417690	1247260	1706050	1058760
875	1445940	740139	1445460	1089480	1808010	485300	1555770	1085960	1463950	743441	842445	793803	706619	1019410	854278	1067980	1864300	711778
880	1747810	708420	1214130	909635	1634760	617483	1282490	1020810	1624920	1060720	1148740	1070550	788549	1121290	1037040	1012490	1908110	1163480
885	1685700	762713	1239060	1168010	1824310	408052	1235030	1043950	1774790	859956	1001490	770765	663682	1022670	1019310	1129170	2104390	684550
890	1717010	764760	1765880	998948	1855360	461266	1291090	1089980	1772270	744847	922491	1288780	714166	996396	1018450	1159960	1706800	991415
895	1722100	691688	1370060	923447	2099340	542322	1294980	1055360	1710950	1201800	960092	1507720	640876	982461	1198180	1171670	1965990	1039500
900	1555100	777548	1135770	1061380	1800530	522068	1323720	1133220	1680920	975105	1105470	1022930	666138	1030870	1173290	1418190	1765540	864760
905	1666830	757676	1445480	870492	1964460	536467	1487720	1270450	1687980	1127240	938651	1125590	775651	1132560	1218850	1532850	1775430	1263890
910	1746230	719462	1529290	1081140	1886350	638091	1369360	1161100	1697130	966821	1040290	1535880	739920	1237630	1112240	1177860	1926570	1150910
915	1637480	728770	1149820	1043780	1729960	570861	1652270	1232860	1838910	1036440	993339	1100250	713661	1094240	1326150	1455040	1951370	1024850
920	1682310	721836	1706360	1104860	1953270	591988	1647990	1047400	1770310	1138090	1087510	1631610	830680	1209460	1401860	1088840	1709960	1392680
925	1497750	732987	2167340	1077880	2141720	555384	1566120	1122250	1843210	1031760	1151430	1490790	657622	1065120	1198830	1939620	1911070	1035990
930	1765210	776361	1435060	1164810	2126180	729288	1746240	1254520	1756940	1226410	1182840	1034520	706987	1151080	1162100	1522140	2019120	1482930
935	1387160	731431	1362070	1071910	1573920	653555	1635840	1132020	1833640	1045710	1079040	1274720	742077	1302950	1286120	1233850	1921800	1249410
940	1879990	812870	1654210	961866	1773040	714780	1732110	1310220	1788290	1252200	1103780	1485340	776838	1181480	1359260	1640820	2121740	1333410
945	1700350	829629	1573290	981342	1951040	625590	1809400	1023650	1703070	1219930	1020160	1721550	785164	1299300	1473600	1646730	1837910	1786200
950	1660770	767380	1649300	965074	2182280	663586	1700290	1126700	1839700	1220240	1284540	1528170	762644	1065100	1489490	1574790	1908870	1301010
955	1573990	754333	1625470	992083	2007300	610672	1728740	1267260	1864450	1306000	1226190	1721240	716091	1194420	1801490	2104240	1993450	1109160
960	1584510	796151	1433810	1050140	2139200	624006	1531290	1225840	1923640	1278850	1264690	1268600	816636	1278710	1389480	1488690	1978890	1269250
965	1682900	887034	1557140	1008200	2041860	714002	1702480	1140900	1789930	1302660	1191630	1070620	777971	1271120	1504570	1989110	1949410	1170750
970	1756370	765278	1437670	1085660	2341520	588085	1764080	1072980	1823880	1179470	1257040	1474940	792097	1180390	1554950	1949690	1962320	1370530
975	1631610	745639	1789490	1194320	2277250	757513	2305170	1246420	1800460	1123530	1225750	1843810	835130	1279720	1987500	2010630	1827840	1184030
980	1815740	870560	1758740	1113050	2355980	716200	1941450	1163520	1734000	1295760	1344810	1161610	802415	1325430	1798470	1945540	1930860	1368080
985	1649840	771406	1970720	1054440	2094290	745543	1876850	1126610	2021300	1410410	1372470	2626800	876388	1210360	1838450	1955120	1836240	1640330
990	1674830	774655	1499660	1052680	2112790	626873	1779320	1213210	1759360	1333220	1380360	1157680	775569	1224530	1874380	1914190	2217740	1320720
995	1811720	693680	1555970	1185510	2139850	727691	2042700	1096460	1818720	1219640	1469560	1220140	739797	1221990	1738580	1806150	2037800	1382040
1000	1850200	810044	1890690	1032170	2232370	740316	1941390	1330050	1922260	1264410	1284740	1298430	852572	1157060	1965970	1745760	1919000	1637110
1005	1844490	859969	1885710	1010480	1992370	691169	1828130	1195440	1822670	1036660	1324500	941558	757567	1233590	1572430	2091550	1854360	1663220
1010	1698470	815572	1605760	1042610	1877880	664173	2089680	1184470	1831700	1402630	1236840	1119670	784277	1172740	1467340	1745790	1843240	1496930
1015	1527650	708229	1961850	1087580	1858200	783717	1979800	1133930	1800180	1223000	1427230	1440660	816500	1154220	1633330	2038460	2168020	1164380
1020	1696110	867367	1965160	1035550	1982230	727296	2058050	1218660	1964490	1428050	1783910	1677880	752163	1254970	1959340	2312920	1868720	1371220
1025	2058850	853118	1787090	1122480	2348930	727186	1738500	1243030	1891250	1365320	1359380	1872080	715272	1465510	1863560	2045330	2092510	1759970
1030	1761430	824443	1780970	1019160	2179960	650306	1934070	1224610	1833530	1353090	1409120	1538280	756066	1516570	1882380	2350290	2128700	1022310
1035	1787130	835812	2110090	1035510	2111890	796956	1816840	1217620	2131040	1203770	1465400	1434680	909075	1202140	1829810	2473140	1972620	1276330
1040	1728210	874805	1899440	1022850	2202090	684823	2150760	1273180	2061170	1213030	1335910	1396370	797188	1379720	2045800	2072240	2032660	1557090
1045	1751520	831731	1842240	1043920	2341420	676279	2144490	1160430	1890170	1365360	1472140	1781210	839129	1176220	2054520	2491810	1821550	1806370
1050	1877260	725835	1738940	946157	1928240	592493	1923610	1161550	1815630	1550430	1631640	1741190	729561	1152070	1942210	2161100	1944300	1572580
1055	1582500	814535	1823670	1260900	2330860	746662	2211940	1210690	1911140	1315570	1502760	1978370	774546	1194380	1987380	2165970	2211970	1140790
1060	1913200	879036	1705550	1002350	1996290	592698	2114890	1236020	1911070	1359420	1500190	1425330	775706	1243170	2111530	1970370	1934760	1336280
1065	1846270	867844	2010510	991633	2102250	695386	2039320	1123840	1844140	1459780	1427190	1789390	785860	1157130	1950360	2242750	2001490	1600860
1070	2062250	827541	1842900	1210300	2055940	691756	2428200	1292580	1702700	1208880	1508990	1777930	774368	1340790	1981010	1646320	1579040	1621100
1075	1723390	898785	1855270	944574	2210190	715763	1985410	1252450	1887180	1362520	1455700	1823910	802019	1382340	1792260	2130230	1982460	1511190
1080	1679910	756653	1663270	1042900	2124530	721413	1652720	1307870	1830750	1360750	1364120	1888400	891169	1179300	1841200	2368540	1908800	1682940
1085	1761420	918056	1638900	1089330	1781000	725371	1753940	1372080	2071990	1310000	1849940	2398290	820130	1137150	2222330	2681160	1954350	1619200
1090	1977260	802429	1750680	1058990	2091500	710959	2103320	1243910	1978340	1323530	1751580	2084060	742554	1183210	2165890	2272430	1910930	1884890
1095	1689090	913879	1870860	1231060	2210100	770506	2031140	1110370	1881600	1279000	1495350	2280760	815545	1253460	2302020	2620960	1642720	1547690
1100	1783020	800149	1806610	916978	2301990	764651	2091920	1103330	1890040	1306310	1636450	2348970	777453	1507680	2198430	2309700	2002810	1726940
1105	1700740	807506	1705980	1214210	2211150	687975	1996220	1178850	1882760	1081700	1660070	1928200	791647	1363980	2010770	2431120	1916500	1884260
1110	1636590	855029	1678300	995768	2057660	708311	2200110	1186790	1892790	1327790	1546380	1993980	824866	1261920	2284330	2574300	1974260	1805650
1115	1696570	665715	1764770	976074	2019710	687566	2003630	1245300	1888580	1213630	1722230	2140210	849665	1272440	2252390	2533630	1838800	2301680
1120	1689900	791032	1746740	966875	2252260	708011	1937010	1228920	1779700	1322250	1621700	2129080	762085	1207230	2180620	2563600	2190950	2270490
1125	1909390	736399	1669560	1166880	1941740	727446	2192020	1155020	2029330	1479870	1759410	2319480	837887	1130530	2291140	2750700	2192780	2032700
1130	1769700	888044	1785590	1058770	1961240	744274	2151490	1200300	1935950	1321550	1738410	2257210	705704	1210040	1866270	2668270	1924470	2323050
1135	1685000	763231	1676760	1058290	2005500	684768	2129660	1117020	1826090	1519530	1680770	2123830	789627	1314790	2423450	2746200	1951520	1915950
1140	1810960	746649	1933030	1000010	1899210	680469	1969240	1185100	1959210	1154890	1802700	2159490	775433	1122330	2541820	2837350	1761890	2650670
1145	1641300	809185	1735420	1156860	2181210	699822	2250050	1452790	1787250	1298470	1839580	2170460	790009	1473690	2124390	2571320	1859530	2480390
1150	1914780	777794	1858950	974232	2167340	542718	2265180	1214410	1880630	1343260	1566810	2351320	778490	1369360	2426080	3331510	2212500	2558520
1155	1818440	824279	1892180	1051890	2032350	735839	2193500	1146730	1845780	1177940	1793650	2125430	810399	1263590	2385190	2800790	1989590	2432350
1160	1732580	762535	1762140	1156330	2246800	683881	1802690	1138060	1839240	1341040	1570560	2128850	881574	1170330	2567720	2887250	2000030	2562750
1165	1821650	805882	1676400	1122680	2188590	842104	2379510	1228990	1856560	1457270	1516080	2115150	800477	1158500	2235200	2820660	1758170	2193750
1170	1753950	658454	1576730	1088260	2151960	686324	2003400	1136130	1767790	1281190	1513960	2214300	777193	1275350	2236740	2444310	1847260	2725430
1175	1834780	916814	1672100	1155640	2176850	659342	1904480	1275310	1945570	1255850	1635100	2367190	778312	1279460	2146350	3011800	1849710	2748040
1180	1603880	800941	1717960	1121260	2207780	712351	2039580	1366740	1975650	1304140	1648900	2379120	881097	1200900	2838120	2321520	1605750	2233000
1185	1646720	853514	1756500	1241560	2211260	697338	2359290	1233220	1777930	1185530	1595320	2244410	821181	1161010	2480960	2718180	1982450	2590840
1190	1693680	799535	1672840	1234270	2091460	589040	2120440	1029810	1915380	1401840	1681110	2322860	850320	1155020	2565990	3060540	1628250	2163090
1195	1954210	784659	1711070	1044750	2247950	678667	2243470	1237650	1847750	1219750	1800460	2221590	821386	1161680	2500800	3098150	2002590	2679510
1200	1540770	774081	1806250	1142000	2268920	634652	1931250	1211030	1954740	1559720	1757500	2143840	779077	1168250	2869400	3281620	1948120	2468500
1205	1754810	852135	1712530	1203890	2080210	661170	2442980	1226370	2142980	1322910	1696190	2142190	829848	1302460	2160070	3261850	2033190	2677830
1210	2089450	797120	1637250	1139660	2180390	716118	2195930	1295740	1792070	1585490	1574610	2175640	830708	1203400	2391020	3173380	1771610	2523260
1215	1751190	783772	1799220	981997	2011550	705854	2201240	1039170	1889450	1361330	1680020	2380470	735512	1319120	2721900	3139610	1855750	2353190
1220	1956540	850088	1658000	1146950	2094250	684864	2140510	1101910	2235270	1264770	1683530	2518870	804066	1242000	2494680	3359340	1727470	2589930
1225	1795290	826040	1579130	1069930	2354430	626368	2091810	1059340	1953000	1391200	1659900	2404150	816746	1155040	2435290	3053060	1967950	2539160
1230	1761630	896710	1761160	1041010	1919980	736372	1837080	1376800	1889780	1394770	1648420	2657540	832291	1058400	2500150	2832170	1987880	2514180
1235	1810920	830175	1699170	1068580	2139780	713784	2203520	1070180	1865850	1409840	1491850	2422670	763313	1099560	2592930	3379300	1817220	2827150
1240	1813800	889777	1560920	1085460	2302690	749583	2108900	1212830	1809920	1254390	1741860	2209250	735648	1259270	2640320	3286990	2350060	2537310
1245	1826760	837122	1636320	1084220	2449270	745134	2211140	1254170	1822660	1521150	1591740	2431880	816746	1207440	2601830	3279510	1950990	2349770
1250	1987880	849924	1993650	1002100	2406710	636344	2132780	1236960	1708530	1129450	1764280	2350690	776443	1290660	2585480	3586170	2123050	2814900
1255	1718900	910003	1663710	1153130	2163370	644642	2090920	982953	2088220	1483280	1542200	2502510	874409	1125170	2406170	3507110	1701210	3219440
1260	1865050	871993	1562520	1075050	2277920	757595	2332820	1118860	1855930	1413810	1474230	2118750	697925	1057590	2555700	2984030	2085000	3091630
1265	1806400	922096	1959970	1049920	2268440	749706	2181330	1232910	1897040	1229330	1471230	2480610	1000750	1144750	2722670	3141910	1760090	2874970
1270	1805830	849051	1648960	1160320	2216270	778872	1956670	1274570	1915090	1493940	1713180	2407300	865838	1183240	2441460	2744280	1771420	2961520
1275	1903820	900149	1724810	1106090	2052310	731991	2169090	1207570	2040070	1352820	1538950	2354470	863054	1457900	2646130	3488110	2206800	2625870
1280	1987700	893912	1818340	1184320	2249870	774518	2042980	1262290	2084750	1292220	1671760	2113550	764883	1210390	2718300	3195070	1765500	2742750
1285	1857280	891647	1615640	1006060	2376020	688467	2109950	1134560	2007900	1320020	1469580	2197130	887552	1477560	2859040	2928320	1737500	2834600
1290	1891510	907369	1646610	1187140	2165130	755820	2183790	1341260	1840330	1194490	1541000	2264280	819421	1175530	2464500	3615920	2197270	3339610
1295	1772590	887075	1655680	1196780	2020870	754865	2554170	1003490	1861160	1298990	1694440	2345750	879595	1320020	2645830	3261660	2347130	2912000
1300	1824500	693585	1722310	914685	2336190	651439	2297270	1114070	1698920	1202880	1568470	2282720	826791	1159210	2578000	3244000	2088750	2803770
1305	1766190	927377	1662210	1134520	2176430	663122	2041000	1252600	1908240	1398650	1508800	2312460	824702	1314440	2516760	3628200	1971020	3268180
1310	1841870	749815	1837530	935020	2290300	675706	2320020	1113180	1860730	1235470	1702400	2392290	828811	1296680	2853920	3439560	2184430	2867480
1315	1775610	923843	1777520	1044290	2029040	771802	2018110	1173170	2102420	1430350	1523950	2338150	802934	1153150	2204790	3744690	1678930	3218860
1320	1610070	859369	1649020	1048010	2172440	613470	2180110	1079300	1889260	1312970	1427960	2047440	801883	1427380	2794360	3289870	2021220	2987370
1325	1721890	962248	1727310	1088990	2033750	745434	2082520	1338210	1849720	1370100	1481020	2339280	761839	1210670	2482650	3313860	1705570	2729120
1330	1717400	765483	1668200	1069110	2125130	716022	2216310	1148870	2033790	1472030	1510750	2272630	814726	1149280	2420340	3604410	2180800	3091440
1335	1757540	863450	1836590	988794	2208900	790186	1925730	1426640	1760910	1524510	1354200	2332780	916186	1178180	2808070	3829320	1846470	3357500
1340	1779760	879404	1688880	1015500	2133290	689108	2244370	1162370	1848570	1382120	1575470	2227990	757540	1183640	2620640	3430730	2145910	3020620
1345	1845670	885682	1804460	1077060	2008600	699863	2376930	1321050	1767900	1455060	1587930	2229600	867203	1174070	2498890	3437250	1966680	3016210
1350	1841950	960774	1664240	1135090	1974040	761662	2183610	1109890	1887730	1329380	1702220	2283770	801296	1198460	2563120	3334390	2217130	2947310
1355	1775830	929002	1719310	978503	2021290	687580	2280030	1272140	1794040	1176290	1366810	2239660	811573	1188520	2821040	3461630	2161950	3274710
1360	1570660	820335	1804970	1075720	2219630	748095	2158850	1029000	1772400	1450930	1610710	2629220	834666	1191370	2468200	3691150	2029400	2771530
1365	1909960	926490	1989890	1200800	1926740	726190	2395800	1175230	2062510	1547810	1706560	2306220	849815	1203700	2516540	3652000	2176800	2954990
1370	1604520	901460	1851670	951153	2303880	680837	2350720	1317240	1777920	1271800	1525100	2230520	739811	1134720	2668040	3833930	1970460	2855970
1375	1627380	793407	1669800	1134000	2337400	707287	2150270	1180320	2109650	1438200	1619230	2182300	809799	1220310	2479420	3753330	1770600	2987040
1380	2060320	876497	1692480	1282940	2107310	745175	2370600	1115480	1902920	1473100	1571160	2180970	899754	1249530	2718180	3741620	1972080	3292560
1385	1884780	888808	1571530	1063190	2176540	725631	2341390	1125430	1978000	1597520	1442430	2345900	780128	1159740	2502820	3309640	2291820	2702440
1390	1713800	937395	1686910	1092290	2196110	660051	2404240	1285820	2347360	1542550	1608040	2259510	813647	1205800	2743220	3208500	1896490	2894740
1395	1789160	834283	1653420	1122140	1991210	728087	2618380	1038320	2122300	1400120	1677100	2210180	762221	1225840	2398720	3831050	1629080	3076610
1400	1698200	754182	1668120	1108220	2517350	678053	1979390	1039100	1809580	1348720	1552300	2396970	870820	1222600	2405450	3233830	2238800	2917380
1405	1573040	896874	1687980	1119240	2345040	806537	2495740	1217430	2093000	1318820	1437650	2342920	771502	1276810	2800120	3900330	1867740	2929770
1410	1876120	920199	1629850	1076030	2059140	708216	2440830	1094280	1908450	1381770	1584400	2311300	859956	1371820	2651620	3819150	1992930	3150540
1415	1715080	904599	1723230	1076990	2169220	812924	2066040	1121560	1783810	1388430	1711870	2372760	819980	1141790	2322110	3723200	1746270	2775500
1420	1720590	955356	1533930	1076960	2315710	759642	2087100	1128310	1997970	1402720	1363370	2186350	806455	1193640	2795000	3828940	1976480	2780550
1425	1624590	871679	1812860	1048340	2246950	724634	2464230	1144440	1811100	1376390	1457730	2339540	837832	1206100	2643760	4012790	1849760	2929280
1430	1746620	840452	1724950	1067310	2066020	828906	2266770	1219150	2030300	1363970	1599030	2559230	819448	1181670	2727980	3676760	2023430	3201270
1435	1975990	911764	1630240	1221730	2490730	755424	2196400	1204720	1867040	1459400	1614530	2206890	865483	1375990	2611740	4160940	2022780	2992410
1440	1876950	725276	1681520	1053160	2185910	713170	2297200	1203190	1935030	1262330	1551550	2656600	884372	1280250	2525080	3693070	2029150	2848290
1445	1973440	918670	1730570	1065250	2207250	779896	1979210	1239730	1894200	1365820	1487280	2315370	815422	1358060	2266820	3405400	2009430	2690620
1450	1755600	875010	1714520	1047690	2151030	664132	2292040	1122830	1750090	1540440	1421750	2087830	832960	1358130	2383130	3999350	1958620	3113310
1455	1924700	917537	1613800	1128270	2178520	669468	2353270	1282580	1931720	1283910	1527830	2509990	829561	1197830	2548350	3868660	1941950	2818930
1460	2039100	828770	1774750	1080690	2485010	721604	2494200	1505960	1962220	1458110	1598880	2096740	826313	1287620	3147470	4263800	2149690	3467000
1465	1671780	967216	1900830	1035680	2037640	841885	2286640	1037290	1792030	1465290	1491400	2272530	807711	1134340	2587100	3120420	1947180	2870170
