## Supplementary material for "Diverse effects of fluorescent labels on alpha-synuclein condensate formation during liquid-liquid phase separation": Images and raw data: ThT fluorescence assay data.xlsx

### Sheet: Sheet1
Wavelength (nm)	eGFP	eGFP	eGFP	GFPThT	GFPThT	GFPThT	ThT	ThT	ThT		mCherry	mCherry	mCherry	mCherryThT	mCherryThT	mCherryThT	ThT	ThT	ThT
460	39.864	40.6451	40.9398	132.629	141.168	139.466	20.791	21.048	21.2231		17.5383	17.8373	17.4956	21.8797	21.5146	22.0065	20.791	21.048	21.2231
461.06	37.1651	37.9129	38.5979	141.587	152.351	150.622	21.2318	21.406	21.631		16.482	16.8186	16.8332	21.976	22.4022	22.4532	21.2318	21.406	21.631
461.96	35.4862	35.7955	36.6622	148.353	158.913	157.085	21.4239	22.054	21.8459		15.9882	16.4071	15.9185	22.2242	22.7253	23.0001	21.4239	22.054	21.8459
463.03	32.7841	34.1963	34.3914	154.817	167.017	167.252	22.1159	22.448	22.4447		14.7989	14.9674	15.2146	23.0309	23.4374	23.4301	22.1159	22.448	22.4447
463.93	30.0645	31.7195	32.1432	165.275	175.875	176.421	22.7235	22.9411	22.95		13.9373	14.1107	14.2067	23.3853	23.899	23.724	22.7235	22.9411	22.95
465	27.9241	29.6927	29.9658	175.144	187.299	186.885	23.1494	23.1114	23.745		12.7551	12.6998	13.0126	23.6231	24.464	24.4277	23.1494	23.1114	23.745
466.06	26.2345	28.4179	27.9977	185.348	198.097	200.179	23.4824	24.2414	23.9095		11.9809	12.2702	11.7428	24.2363	24.8193	24.7796	23.4824	24.2414	23.9095
466.96	24.6351	26.3717	27.0155	193.061	206.548	205.397	23.6491	24.3757	24.5263		11.7954	11.4695	11.6452	24.6761	25.2762	24.8283	23.6491	24.3757	24.5263
468.03	23.7456	24.8199	25.4873	198.232	216.488	213.034	24.2646	24.5354	24.4881		10.879	10.7818	10.6314	25.2629	25.3218	25.2238	24.2646	24.5354	24.4881
468.93	22.2171	23.6696	24.0291	207.819	224.085	220.839	24.5542	25.1764	25.4946		10.2298	10.1974	10.1758	25.1696	25.8396	25.8404	24.5542	25.1764	25.4946
470	21.3216	22.4527	22.8039	216.82	231.224	230.829	25.0886	25.7725	25.6778		9.58334	9.53975	9.6696	26.07	26.4335	26.1576	25.0886	25.7725	25.6778
471.06	20.3648	21.4766	21.907	224.796	242.267	242.124	25.6167	25.9924	26.3833		9.22458	8.93343	9.01402	26.6328	26.9427	26.8725	25.6167	25.9924	26.3833
471.96	19.2876	20.6552	21.4547	233.154	247.728	246.906	25.9746	26.1382	26.6622		9.05312	8.80805	8.66252	27.1355	27.4227	27.3236	25.9746	26.1382	26.6622
473.03	18.9234	20.4338	20.7023	241.19	253.827	255.292	26.2415	26.7521	26.9527		8.70893	8.19371	8.21827	27.0622	27.7546	27.4151	26.2415	26.7521	26.9527
473.93	18.1608	19.7512	19.9457	245.472	260.836	260.326	26.6407	26.9278	27.6146		8.26729	7.95788	7.96921	27.5445	28.1075	28.2677	26.6407	26.9278	27.6146
475	18.0318	19.1946	19.6489	254.161	268.962	270.225	26.734	27.5973	28.0276		7.89477	7.73281	7.41697	27.9977	28.1691	27.9154	26.734	27.5973	28.0276
476.06	17.5216	18.8982	19.3843	261.303	275.328	275.602	27.3515	27.8046	28.1866		7.77029	7.54907	7.16224	28.3869	28.8117	28.8287	27.3515	27.8046	28.1866
476.96	17.2486	18.476	19.1442	263.342	280.972	279.957	27.9166	28.1224	28.4677		7.51154	7.26299	7.11164	28.0794	28.9742	29.0212	27.9166	28.1224	28.4677
478.03	17.3508	18.7028	19.0355	268.376	285.334	289.624	27.9952	28.7237	29.1052		7.4307	7.10361	6.96945	28.752	29.2231	28.9745	27.9952	28.7237	29.1052
478.93	17.1364	18.6249	19.1627	272.267	289.134	295.275	27.7854	28.8933	28.7253		7.26722	7.15214	7.06319	29.0678	29.2668	29.431	27.7854	28.8933	28.7253
480	17.5143	18.5297	18.8681	275.979	292.172	299.482	28.8417	29.3172	29.2465		7.33899	6.82427	6.86468	29.1233	28.8775	29.7145	28.8417	29.3172	29.2465
481.06	17.6369	18.6402	19.2675	282.368	296.712	304.222	28.8341	29.161	29.3894		7.21189	6.80607	6.77108	29.7707	29.6058	30.1978	28.8341	29.161	29.3894
481.96	17.8196	18.4985	19.4463	285.618	301.925	303.735	29.0249	29.5441	29.6779		7.16664	6.87757	6.55706	29.5701	30.0008	30.0178	29.0249	29.5441	29.6779
483.03	18.1331	18.9242	19.6428	287.979	305.318	310.001	29.4444	29.9324	30.1774		6.99778	6.79365	6.55861	29.601	29.9724	30.1668	29.4444	29.9324	30.1774
483.93	18.6095	19.2359	19.5409	291.596	309.038	311.452	29.2572	29.8275	30.0459		7.04487	6.55943	6.61933	29.8857	30.1457	30.2898	29.2572	29.8275	30.0459
485	18.9069	19.6648	20.4552	295.432	307.019	313.659	29.3341	30.0377	30.157		6.85249	6.6622	6.36073	29.9248	30.2942	30.1606	29.3341	30.0377	30.157
486.06	18.8577	19.8052	20.211	291.43	307.036	313.443	29.1467	29.7972	30.4102		6.73817	6.26188	6.23901	29.7283	30.1094	30.6999	29.1467	29.7972	30.4102
486.96	19.0475	20.0715	20.4331	295.929	311.485	316.154	29.18	29.8564	30.1329		6.81873	6.22695	6.01608	30.3484	30.9289	30.2563	29.18	29.8564	30.1329
488.03	19.6747	20.684	20.8598	294.954	309.923	315.351	28.8274	29.9957	29.8315		6.59018	6.14419	5.68733	29.4679	30.0993	30.1885	28.8274	29.9957	29.8315
488.93	19.5003	20.7799	21.0974	296.763	304.879	313.404	29.0975	29.6717	29.9635		6.16699	5.75202	5.57782	29.3182	30.3029	29.9127	29.0975	29.6717	29.9635
490	19.9199	21.0021	21.244	295.742	307.613	315.446	29.3318	29.7394	29.4157		6.02957	5.53317	5.26307	29.5372	29.6131	29.7993	29.3318	29.7394	29.4157
491.06	20.292	20.7042	21.484	292.309	307.442	315.767	28.7943	29.3698	29.5265		5.89759	5.46796	5.26927	29.4289	30.2379	29.7873	28.7943	29.3698	29.5265
491.96	20.7676	21.2068	22.1542	292.909	304.523	312.378	28.1939	28.7793	29.0259		5.68893	5.0438	4.91594	28.6463	29.2987	29.1018	28.1939	28.7793	29.0259
493.03	21.0666	21.6574	22.2343	292.6	303.669	313.013	27.6276	28.5426	28.5233		5.51661	4.84863	4.75416	28.7951	29.2327	29.2897	27.6276	28.5426	28.5233
493.93	21.5107	22.0112	22.5267	290.223	301.039	310.666	27.9008	28.402	28.5409		5.21784	4.71956	4.55828	28.1055	28.1251	28.8402	27.9008	28.402	28.5409
495	21.308	22.1634	23.0486	289.225	298.903	309.798	27.3802	27.6846	27.9347		5.04771	4.34636	4.2934	27.8705	28.4897	28.698	27.3802	27.6846	27.9347
496.06	22.0376	22.7761	23.3493	290.028	299.932	307.03	27.4715	27.8254	28.1401		4.62401	4.41485	4.26013	27.4769	27.8326	28.2138	27.4715	27.8254	28.1401
496.96	22.3172	23.5944	23.9931	285.701	301.491	305.194	27.1808	27.3654	27.5819		4.54499	4.26864	4.0645	27.0421	27.476	27.8837	27.1808	27.3654	27.5819
498.03	22.4158	23.5578	24.5347	286.733	293.955	302.422	26.9488	27.469	27.3854		4.52963	4.0323	3.92993	26.8962	27.7239	27.6205	26.9488	27.469	27.3854
498.93	23.4102	24.6406	24.9439	282.288	296.278	302.385	26.4513	26.8486	26.9307		4.45413	3.96073	3.74481	26.5422	27.0974	26.7108	26.4513	26.8486	26.9307
500	24.1484	25.2999	25.803	277.933	288.298	299.221	26.4459	26.5788	26.6598		4.18982	3.87874	3.70195	26.0791	26.8839	26.9291	26.4459	26.5788	26.6598
501.04	24.8588	25.8021	26.2745	279.295	287.44	295.355	25.94	26.0878	26.4036		4.23422	3.64617	3.49059	25.9409	26.6201	26.5715	25.94	26.0878	26.4036
501.94	25.7887	25.8962	26.5543	273.182	281.05	293.075	26.0259	25.8554	26.2731		3.96073	3.60586	3.52086	25.9458	26.1653	26.6726	26.0259	25.8554	26.2731
502.98	25.7507	26.5499	26.8673	272.686	281.269	293.533	25.5324	25.8328	25.9162		4.04432	3.62832	3.48	26.0823	26.0653	25.7949	25.5324	25.8328	25.9162
504.02	26.0222	26.8887	27.3462	266.39	278.984	287.603	25.2622	25.1791	25.593		3.91861	3.6031	3.59954	25.2515	25.5868	25.8307	25.2622	25.1791	25.593
505.07	26.3602	27.3033	27.8978	266.586	273.806	282.449	24.8287	24.4431	25.5069		3.87038	3.67215	3.56451	25.1109	25.2968	25.3254	24.8287	24.4431	25.5069
505.97	26.5341	27.4998	27.858	264.903	272.445	278.912	24.645	24.5878	24.9797		3.95321	3.55873	3.55081	24.8929	25.3192	25.1183	24.645	24.5878	24.9797
507.01	26.6381	27.598	27.6394	262.683	269.157	274.653	24.1478	24.0494	24.8477		3.91211	3.59849	3.6755	24.3532	24.7783	24.9887	24.1478	24.0494	24.8477
508.05	26.6015	27.2778	27.9797	259.6	259.71	268.919	23.8018	23.9919	24.3379		3.85067	3.67377	3.65031	24.4314	25.1651	24.567	23.8018	23.9919	24.3379
508.95	26.2865	27.3219	27.7634	256.752	257.78	267.852	24.0314	23.7137	24.0952		3.89701	3.78119	3.58293	24.666	24.6257	25.0006	24.0314	23.7137	24.0952
510	26.451	26.6745	27.3236	250.571	255.104	262.464	23.5213	23.7251	23.5489		3.96724	3.8068	3.64873	23.8277	24.3688	24.377	23.5213	23.7251	23.5489
511.06	25.918	26.7567	26.8101	244.739	251.95	255.167	23.4387	23.4468	23.5978		4.00899	3.81264	3.74155	23.4316	23.809	24.1347	23.4387	23.4468	23.5978
511.96	26.1904	26.3012	26.761	243.784	245.765	255.636	23.1888	23.2203	23.5762		3.8951	3.82481	3.72852	23.067	23.5483	23.6659	23.1888	23.2203	23.5762
513.03	25.1906	25.8153	26.6513	237.035	241.341	249.554	22.6112	22.9886	23.1971		4.03437	4.0174	3.89613	23.0239	23.1641	23.608	22.6112	22.9886	23.1971
513.93	24.7995	25.4054	25.6625	234.466	240.418	244.351	22.6617	22.7484	23.0874		3.98613	3.85179	3.86247	22.8881	23.2188	22.8026	22.6617	22.7484	23.0874
515	24.2591	24.4844	25.0133	230.986	233.974	239.385	22.2853	22.163	22.3594		4.01199	3.81421	3.90941	22.4963	22.7752	22.553	22.2853	22.163	22.3594
516.06	22.9915	23.963	24.4765	226.02	232.443	233.63	21.8085	22.0832	21.9891		3.94473	3.91799	3.6028	22.0182	22.5194	22.7802	21.8085	22.0832	21.9891
516.96	22.5635	23.5447	23.5536	218.965	224.918	229.422	21.619	21.5211	21.8058		3.84218	3.77668	3.77403	21.7713	22.0517	22.1966	21.619	21.5211	21.8058
518.03	21.9343	22.443	23.1162	215.552	219.965	225.495	20.9865	21.1179	21.5536		3.7776	3.75617	3.63368	21.8197	21.3433	21.526	20.9865	21.1179	21.5536
518.93	20.9458	21.973	22.1634	211.752	214.269	219.792	20.9457	21.5287	21.0649		3.83437	3.73289	3.60765	21.1302	21.4493	21.247	20.9457	21.5287	21.0649
520	20.1245	21.3395	21.7189	209.939	213.1	214.375	20.4627	20.8665	20.89		3.73714	3.66662	3.47072	21.156	20.8217	21.0557	20.4627	20.8665	20.89
											--	--	--	--	--	--
